# Immune interaction signatures in adipose tissue fibroblasts in obesity-associated atherosclerosis

**DOI:** 10.1101/2025.09.02.673686

**Authors:** Mikkola Lea, Bölük Aydin, Piipponen Minna, Mikocziova Ivana, Valkonen Mira, Fagersund Jimmy, Hakovirta Harri, Saraste Antti, Hernández de Sande Ana, Palani Senthil, Örd Tiit, Roivainen Anne, Ruusuvuori Pekka, Heinäniemi Merja, Kaikkonen U. Minna, Lönnberg Tapio

## Abstract

Atherosclerosis involves changes in the vascular wall and surrounding perivascular adipose tissue, yet the cellular contributors to disease progression remain incompletely understood. Obesity exacerbates atherogenesis, but the cell types driving this aggravation are unclear. We aimed to define the key cell populations across tissues in a highly atherogenic mouse model under obese and normal-weight conditions and to identify obesity-associated cellular changes.

We employed 5’ single-cell RNA sequencing combined with antibody staining in Ldlr^-/-^Apob^100/100^ male mice fed either a high-fat or control diet. Aorta, perivascular and epididymal adipose tissues, and spleen were analyzed, with CD45⁺ enrichment of aortic samples and CITE-seq using a 138-antibody panel. Key findings were validated in mice by immunohistochemistry and multiplexed immunofluorescence and explored in human aorta and carotid arteries using spatial transcriptomics.

Analysis of ∼46,000 cells enabled characterization of cell states, gene enrichment, regulon activity, and inferred interactions. Adipose-derived fibroblast subsets displayed immune-associated transcriptional programs in obesity. *Pi16⁺* progenitor fibroblasts were reduced alongside marked PVAT remodeling, and the top mouse differentially expressed genes exhibited clear spatial patterning in human arteries.
