## Supplementary material for "Immune interaction signatures in adipose tissue fibroblasts in obesity-associated atherosclerosis": Table S1

### Sheet: Sheet1
Primary antibody	Source, isotype, clone	Concentration used	Product reference	Secondary antibody	Fluorophore-conjugated tyramide
Mouse peptidase inhibitor 16; PI16 *	Polyclonal goat, IgG, no clone information	0.25 µg/ml (IHC), 0.13 µg/ml (mIF)	AF4929; R&D systems	Goat-on-Rodent HRP-polymer (GHP516, Biocare Medical).	CF640R (92175, Biotium)
Adhesion G protein-coupled receptor E1 (Adgre1); F4/80	Monoclonal rabbit, IgG, D2S9R	0.87 µg/ml	70076; Cell Signaling Technology	BrightVision 1 step detection system goat anti-rabbit HRP (DPVR110HRP, Immunologic)	CF488A (92171, Biotium)
CD3 antigen, epsilon polypeptide; CD3e	Monoclonal rabbit, IgG, E4T1B	0.20 µg/ml	78588; Cell Signaling Technology	BrightVision 1 step detection system goat anti-rabbit HRP	CF754 (96090, Biotium)
CD4 antigen; CD4	Monoclonal rabbit, IgG, D7D2Z	0.78 µg/ml	25229; Cell Signaling Technology	BrightVision 1 step detection system goat anti-rabbit HRP	CF430 (96053, Biotium)
CD19	Monoclonal rabbit, IgG, EPR23174-145	0.45 µg/ml	Ab245235; Abcam	BrightVision 1 step detection system goat anti-rabbit HRP	NA
Rabbit IgG isotype control	Polyclonal rabbit, IgG	0.87 µg/ml	30000-0-AP; Proteintech	BrightVision 1 step detection system goat anti-rabbit HRP	CF640R, CF488A, CF754, CF430
