## Supplementary material for "Immune interaction signatures in adipose tissue fibroblasts in obesity-associated atherosclerosis": Table S2

### Sheet: Aorta_Cd8Tmem
gene	p_val	avg_log2FC	pct.1	pct.2	p_val_adj
Cd74	1.84e-69	1.82039	0.537	0.016	5.95e-65
Jchain	1.66e-46	1.32201	0.335	0.002	5.37e-42
Igkv3-4	5.61e-44	1.18439	0.31	0	1.81e-39
Igkv1-117	2.27e-40	1.1349	0.286	0	7.33e-36
Igkv1-135	3.16e-38	1.12262	0.271	0	1.02e-33
Igkv3-5	1.37e-32	0.998814	0.232	0	4.44e-28
Igkv4-55	6.87e-20	0.96515	0.33	0.075	2.22e-15
H2-Aa	9.65e-29	0.893633	0.355	0.045	3.12e-24
H2-Eb1	3.12e-25	0.88263	0.291	0.035	1.01e-20
Zfp36	7.71e-13	0.852863	0.488	0.237	2.49e-08
Igkv8-30	5.55e-23	0.844514	0.177	0.003	1.79e-18
Igkc	2e-24	0.836418	0.291	0.037	6.45e-20
Igkv14-100	1.18e-23	0.816026	0.167	0	3.82e-19
Id3	6.94e-13	0.791115	0.212	0.047	2.24e-08
Igkv4-57	7.25e-20	0.763333	0.148	0.002	2.34e-15
Sirt1	4.84e-11	0.694729	0.36	0.136	1.56e-06
Igkv6-15	1.25e-21	0.68987	0.153	0	4.04e-17
Fos	2.11e-07	0.656578	0.498	0.313	0.00680435
Ighv1-78	1.27e-17	0.650008	0.123	0	4.11e-13
Jun	2.7e-09	0.648762	0.463	0.242	8.73e-05
Ighv9-3	1.37e-18	0.64533	0.138	0.002	4.42e-14
Klf4	1.3e-09	0.642475	0.207	0.059	4.2e-05
Igkv5-43	1.28e-19	0.640376	0.138	0	4.14e-15
Cst3	1.49e-13	0.634037	0.374	0.13	4.8e-09
Igkv4-86	5.87e-17	0.624109	0.118	0	1.89e-12
Igkv12-46	2.75e-20	0.609825	0.143	0	8.87e-16
Egr1	2.13e-08	0.596879	0.256	0.099	0.000688497
Ifi27l2a	6.65e-13	0.594964	0.798	0.501	2.15e-08
Tent5a	5.14e-08	0.577033	0.232	0.083	0.00165975
H2-Ab1	1.85e-12	0.558847	0.207	0.043	5.98e-08
Marcksl1	1.13e-06	0.556734	0.192	0.075	0.0364791
Igkv1-99	1.23e-15	0.550515	0.108	0	3.98e-11
Ppp1r15a	1.88e-09	0.534898	0.754	0.485	6.07e-05
Igkv12-44	2.69e-16	0.532218	0.113	0	8.69e-12
Dnajb1	5.88e-09	0.520489	0.645	0.365	0.000189985
Slpi	2.12e-07	0.518194	0.128	0.031	0.00684233
Igkv12-89	5.87e-17	0.499743	0.118	0	1.89e-12
Igkv19-93	5.87e-17	0.49887	0.118	0	1.89e-12
Sp3	2.18e-08	0.490933	0.355	0.15	0.000702334
Ly6a	8e-07	0.489727	0.345	0.163	0.0258156
Iglv1	1.8e-07	0.48633	0.133	0.033	0.00579684
Rusc1	7.81e-07	0.482538	0.207	0.075	0.0252179
Zbtb1	5.69e-07	0.479676	0.281	0.12	0.0183584
Igkv3-12	2e-12	0.476865	0.123	0.01	6.46e-08
Stambpl1	4.63e-07	0.465667	0.236	0.09	0.0149451
Pdzd8	9.31e-08	0.454228	0.291	0.117	0.00300583
Tcf3	4.62e-07	0.447456	0.271	0.113	0.0149251
Dusp1	1e-06	0.442471	0.621	0.403	0.032427
Slfn5	1.97e-07	0.442208	0.103	0.019	0.00636524
Ighm	2.19e-07	0.434589	0.591	0.353	0.00706128
Zfp292	9.28e-07	0.432521	0.527	0.283	0.0299428
Tnpo1	1.53e-06	0.431798	0.32	0.148	0.0494144
Hsdl2	1.36e-06	0.423964	0.187	0.066	0.0440009
Usp18	3.27e-07	0.422589	0.118	0.026	0.0105457
Dnaja1	5.57e-07	0.361538	0.901	0.699	0.0179906
Igkv9-120	2.1e-09	0.299793	0.108	0.014	6.77e-05
Gramd3	1.24e-08	-0.278948	0.828	0.873	0.000399292
Satb1	5.34e-09	-0.295651	0.828	0.852	0.000172538
Grcc10	8.23e-07	-0.300801	0.744	0.741	0.0265626
Ccr7	1.14e-13	-0.301664	0.931	0.936	3.67e-09
Ubald2	1.62e-07	-0.371189	0.734	0.777	0.00524134
Ifngr1	5.31e-17	-0.494385	0.749	0.864	1.71e-12
Gtf2i	2.6e-07	-0.648951	0.374	0.499	0.00839818
Gm8797	7.37e-07	-0.833858	0.163	0.313	0.0237882

### Sheet: Aorta_DC
gene	p_val	avg_log2FC	pct.1	pct.2	p_val_adj
Cxcl2	2.2e-27	1.49143	0.42	0.02	7.09e-23
Igkv1-117	2.74e-31	1.12591	0.377	0.003	8.83e-27
Apoe	8.09e-12	1.06632	0.232	0.022	2.61e-07
Igkc	1.68e-16	1.00168	0.565	0.115	5.43e-12
Egr1	3.36e-10	0.964543	0.348	0.081	1.08e-05
Lyz2	1.7e-09	0.93435	0.261	0.045	5.48e-05
Igkv4-55	1.82e-20	0.921742	0.232	0	5.89e-16
Nrgn	1.32e-07	0.863193	0.188	0.031	0.00427351
Mdk	4.97e-07	0.81764	0.261	0.067	0.0160327
Gal	3.14e-08	0.816459	0.217	0.036	0.00101458
Jchain	4.59e-21	0.805651	0.275	0.006	1.48e-16
C1qb	6.63e-13	0.802224	0.188	0.008	2.14e-08
Iglv1	1.21e-11	0.794689	0.217	0.02	3.9e-07
Prg3	9.87e-08	0.7714	0.246	0.05	0.00318746
Igkv14-100	1.11e-08	0.733573	0.145	0.011	0.000356902
Sun1	6.96e-08	0.722657	0.217	0.039	0.00224606
Igkv3-5	3.4e-13	0.715162	0.145	0	1.1e-08
C1qc	3.22e-08	0.679292	0.116	0.006	0.00104023
Igkv4-59	3.4e-13	0.664981	0.145	0	1.1e-08
Abca1	8.88e-08	0.652568	0.246	0.056	0.00286555
Igkv1-135	2.23e-15	0.620809	0.246	0.014	7.21e-11
Igkv5-43	5.44e-13	0.613477	0.159	0.003	1.76e-08
Igkv8-30	4.66e-11	0.613299	0.174	0.011	1.51e-06
Runx2	2.5e-07	0.593187	0.362	0.109	0.00805718
Gria3	5.27e-07	0.579005	0.246	0.059	0.0169982
Tmem132c	1.14e-11	0.562446	0.174	0.008	3.68e-07
Ighv1-62-2	5.35e-12	0.541056	0.13	0	1.73e-07
Igkv6-15	4.19e-14	0.537048	0.217	0.011	1.35e-09
Nrn1	5.76e-07	0.522388	0.174	0.028	0.0185891
Igkv4-80	1.31e-09	0.506702	0.101	0	4.21e-05
Igkv14-111	1.43e-06	0.503367	0.116	0.011	0.0461236
Cntn1	4.42e-07	0.473333	0.159	0.022	0.0142576
Cdcp1	1.27e-08	0.456025	0.145	0.011	0.000411292
Igkv12-44	3.4e-13	0.451428	0.145	0	1.1e-08
Bcam	5e-07	0.437952	0.159	0.022	0.0161497
Ighv1-26	8.38e-11	0.410989	0.116	0	2.71e-06
Tmem45b	2.69e-07	0.391068	0.116	0.008	0.00868701
Igkv3-12	2.25e-08	0.382935	0.13	0.008	0.000727724
Zfp715	3.04e-07	0.374857	0.145	0.017	0.00981321
Ttyh1	2.22e-09	0.374535	0.13	0.006	7.18e-05
Pde1c	4.51e-07	0.367942	0.101	0.006	0.0145565
Igkv6-20	1.53e-10	0.364476	0.145	0.006	4.93e-06
Igkv4-57	8.38e-11	0.362064	0.116	0	2.71e-06
Fblim1	3.01e-08	0.353678	0.116	0.006	0.000970284
Cpe	9.54e-12	0.350396	0.145	0.003	3.08e-07
Igkv12-46	2.45e-09	0.304146	0.116	0.003	7.92e-05
Tbx5	4.72e-07	0.259376	0.101	0.006	0.0152228
Sh3bgrl3	3.26e-07	-0.256698	0.971	0.997	0.0105141
mt-Co3	5.5e-09	-0.266385	0.971	0.997	0.000177512
Lsp1	1.25e-06	-0.279668	0.971	0.989	0.0402614
Fscn1	5.58e-08	-0.307593	0.971	0.978	0.0018005
mt-Co2	1.56e-12	-0.313987	0.986	0.994	5.03e-08
Myl6	6.72e-09	-0.327884	0.957	0.986	0.000216922
Serf2	2.58e-11	-0.331335	0.942	0.983	8.33e-07
mt-Atp8	5.08e-11	-0.350103	0.957	0.994	1.64e-06
Edf1	2.26e-07	-0.354447	0.884	0.961	0.00729956
mt-Cytb	1.72e-07	-0.364228	0.87	0.964	0.00555913
H2afz	1.55e-08	-0.366271	0.957	1	0.000501521
Atox1	3.51e-08	-0.383517	0.913	0.978	0.00113273
Ucp2	4.76e-08	-0.450228	0.812	0.947	0.00153597
Ostf1	4.9e-10	-0.453354	0.928	0.983	1.58e-05
Rps27l	2.34e-08	-0.475681	0.87	0.969	0.000754523
Selenok	3.17e-09	-0.503425	0.826	0.955	0.000102225
Serpinb6b	5.24e-08	-0.528888	0.797	0.922	0.001692
Cst3	8.32e-12	-0.560582	0.942	0.98	2.69e-07
Cox5a	7.15e-12	-0.578974	0.841	0.953	2.31e-07
Fam177a	1.33e-06	-0.580488	0.594	0.824	0.0429353
Arl5c	2.88e-07	-0.612262	0.71	0.933	0.00930463
Gm8797	1.93e-08	-0.912767	0.319	0.662	0.000624281
Ccl22	1.9e-11	-0.992745	0.522	0.88	6.12e-07
Ccl17	3.06e-10	-1.27074	0.261	0.682	9.87e-06
